# Use of viral motif mimicry improves the proteome-wide discovery of human linear motifs

**DOI:** 10.1101/2021.06.25.449930

**Authors:** Bishoy Wadie, Vitalii Kleshchevnikov, Elissavet Sandaltzopoulou, Caroline Benz, Evangelia Petsalaki

## Abstract

Linear motifs have an integral role in dynamic cell functions including cell signalling, the cell cycle and others. However, due to their small size, low complexity, degenerate nature, and frequent mutations, identifying novel functional motifs is a challenging task. Viral proteins rely extensively on the molecular mimicry of cellular linear motifs for modifying cell signalling and other processes in ways that favour viral infection. This study aims to discover human linear motifs convergently evolved also in disordered regions of viral proteins, under the hypothesis that these will result in enrichment in functional motif instances. We systematically apply computational motif prediction, combined with implementation of several functional and structural filters to the most recent publicly available human-viral and human-human protein interaction network. By limiting the search space to the sequences of viral proteins, we observed an increase in the sensitivity of motif prediction, as well as improved enrichment in known instances compared to the same analysis using only human protein interactions. We identified > 8,400 motif instances at various confidence levels, 105 of which were supported by all functional and structural filters applied. Overall, we provide a pipeline to improve the identification of functional linear motifs from interactomics datasets and a comprehensive catalogue of putative human motifs that can contribute to our understanding of the human domain-linear motif code and the mechanisms of viral interference with this.
