## Supplemental Table 3 for "Use of viral motif mimicry improves the proteome-wide discovery of human linear motifs"

### Sheet: Repurposing Candidates
Supplementary Table 3. List of ChEMBL Drug candidates targeting H1 proteins and indicated for the respective ClinVar disease in our dataset
V1	H1	uniprot	H1_entrez	H1_Drug	record_id	max_phase_for_ind	H1_Drug_EFO	Dataset	Clinvar_EFO_id	distance	Clinvar_EFO_name
C5E519	P08240	P02545	6734	CHEMBL413	1344737	2	EFO:0001365	C5E519_P08240	EFO:0001365	3	age-related macular degeneration
C5E519	P08240	P02545	6734	CHEMBL413	1344737	2	EFO:0001365	C5E519_P08240	EFO:0001365	2	age-related macular degeneration
C5E519	P08240	P02545	6734	CHEMBL101253	1706190	1	EFO:0001365	C5E519_P08240	EFO:0001365	3	age-related macular degeneration
C5E519	P08240	P02545	6734	CHEMBL101253	1706190	1	EFO:0001365	C5E519_P08240	EFO:0001365	2	age-related macular degeneration
C5E519	P08240	P02545	6734	CHEMBL223360	1705239	2	EFO:0001365	C5E519_P08240	EFO:0001365	3	age-related macular degeneration
C5E519	P08240	P02545	6734	CHEMBL223360	1705239	2	EFO:0001365	C5E519_P08240	EFO:0001365	2	age-related macular degeneration
C5E519	P08240	P02545	6734	CHEMBL1908360	1344572	2	EFO:0001365	C5E519_P08240	EFO:0001365	3	age-related macular degeneration
C5E519	P08240	P02545	6734	CHEMBL1908360	1344572	2	EFO:0001365	C5E519_P08240	EFO:0001365	2	age-related macular degeneration
P27958	Q99986	P48431	7443	CHEMBL553	2793537	1	EFO:0000408	P27958_Q99986	EFO:0000508	1	genetic disorder
P27958	Q99986	P48431	7443	CHEMBL553	2793537	1	EFO:0000408	P27958_Q99986	EFO:0009903	3	inflammatory disease
P27958	Q99986	O60934	7443	CHEMBL535	1706433	2	EFO:0000228	P27958_Q99986	EFO:0006460	3	ovarian adenocarcinoma
P27958	Q99986	O60934	7443	CHEMBL535	1706433	2	EFO:0000228	P27958_Q99986	EFO:0006460	2	ovarian adenocarcinoma
P27958	Q99986	O60934	7443	CHEMBL535	1706433	3	EFO:0003869	P27958_Q99986	EFO:0003869	3	breast neoplasm
P27958	Q99986	O60934	7443	CHEMBL535	1706433	3	EFO:0003869	P27958_Q99986	EFO:0003869	2	breast neoplasm
P27958	Q99986	O60934	7443	CHEMBL535	1706433	2	EFO:0001075	P27958_Q99986	EFO:1000412	3	Ovarian Carcinosarcoma
P27958	Q99986	O60934	7443	CHEMBL535	1706433	2	EFO:0001075	P27958_Q99986	EFO:0006460	3	ovarian adenocarcinoma
P27958	Q99986	O60934	7443	CHEMBL535	1706433	2	EFO:0001075	P27958_Q99986	EFO:1000431	3	Ovarian Small Cell Carcinoma
P27958	Q99986	O60934	7443	CHEMBL535	1706433	2	EFO:0001075	P27958_Q99986	EFO:0006460	2	ovarian adenocarcinoma
P27958	Q99986	O60934	7443	CHEMBL535	1706433	2	EFO:0001075	P27958_Q99986	EFO:1000431	2	Ovarian Small Cell Carcinoma
P27958	Q99986	O60934	7443	CHEMBL535	1706433	2	EFO:0001075	P27958_Q99986	EFO:1000412	2	Ovarian Carcinosarcoma
P27958	Q99986	O60934	7443	CHEMBL535	1706433	2	EFO:0000313	P27958_Q99986	EFO:0000305	3	breast carcinoma
P27958	Q99986	O60934	7443	CHEMBL535	1706433	3	EFO:0000305	P27958_Q99986	EFO:0000305	3	breast carcinoma
P27958	Q99986	O60934	7443	CHEMBL14762	1706014	1	EFO:0000305	P27958_Q99986	EFO:0000305	3	breast carcinoma
P27958	Q99986	O60934	7443	CHEMBL553	2793537	2	EFO:0000305	P27958_Q99986	EFO:0000305	3	breast carcinoma
P27958	Q99986	O60934	7443	CHEMBL553	2793537	3	EFO:0000313	P27958_Q99986	EFO:0000305	3	breast carcinoma
P27958	Q99986	O60934	7443	CHEMBL553	2793537	2	EFO:0001075	P27958_Q99986	EFO:1000412	3	Ovarian Carcinosarcoma
P27958	Q99986	O60934	7443	CHEMBL553	2793537	2	EFO:0001075	P27958_Q99986	EFO:0006460	3	ovarian adenocarcinoma
P27958	Q99986	O60934	7443	CHEMBL553	2793537	2	EFO:0001075	P27958_Q99986	EFO:1000431	3	Ovarian Small Cell Carcinoma
P27958	Q99986	O60934	7443	CHEMBL553	2793537	2	EFO:0001075	P27958_Q99986	EFO:0006460	2	ovarian adenocarcinoma
P27958	Q99986	O60934	7443	CHEMBL553	2793537	2	EFO:0001075	P27958_Q99986	EFO:1000431	2	Ovarian Small Cell Carcinoma
P27958	Q99986	O60934	7443	CHEMBL553	2793537	2	EFO:0001075	P27958_Q99986	EFO:1000412	2	Ovarian Carcinosarcoma
P27958	Q99986	O60934	7443	CHEMBL553	2793537	2	EFO:0003893	P27958_Q99986	EFO:0003893	3	ovarian neoplasm
P27958	Q99986	O60934	7443	CHEMBL553	2793537	2	EFO:0003893	P27958_Q99986	EFO:0003893	2	ovarian neoplasm
P27958	Q99986	O60934	7443	CHEMBL553	2793537	2	EFO:0003893	P27958_Q99986	EFO:1000140	3	Borderline Ovarian Surface Epithelial-Stromal Tumor
P27958	Q99986	O60934	7443	CHEMBL553	2793537	2	EFO:0003869	P27958_Q99986	EFO:0003869	3	breast neoplasm
P27958	Q99986	O60934	7443	CHEMBL553	2793537	2	EFO:0003869	P27958_Q99986	EFO:0003869	2	breast neoplasm
P27958	Q99986	O60934	7443	CHEMBL939	1344994	3	EFO:0000305	P27958_Q99986	EFO:0000305	3	breast carcinoma
P27958	Q99986	O60934	7443	CHEMBL939	1344994	3	EFO:0003869	P27958_Q99986	EFO:0003869	3	breast neoplasm
P27958	Q99986	O60934	7443	CHEMBL939	1344994	3	EFO:0003869	P27958_Q99986	EFO:0003869	2	breast neoplasm
P27958	Q99986	O60934	7443	CHEMBL939	1344994	2	EFO:0001075	P27958_Q99986	EFO:1000412	3	Ovarian Carcinosarcoma
P27958	Q99986	O60934	7443	CHEMBL939	1344994	2	EFO:0001075	P27958_Q99986	EFO:0006460	3	ovarian adenocarcinoma
P27958	Q99986	O60934	7443	CHEMBL939	1344994	2	EFO:0001075	P27958_Q99986	EFO:1000431	3	Ovarian Small Cell Carcinoma
P27958	Q99986	O60934	7443	CHEMBL939	1344994	2	EFO:0001075	P27958_Q99986	EFO:0006460	2	ovarian adenocarcinoma
P27958	Q99986	O60934	7443	CHEMBL939	1344994	2	EFO:0001075	P27958_Q99986	EFO:1000431	2	Ovarian Small Cell Carcinoma
P27958	Q99986	O60934	7443	CHEMBL939	1344994	2	EFO:0001075	P27958_Q99986	EFO:1000412	2	Ovarian Carcinosarcoma
P27958	Q99986	O60934	7443	CHEMBL101253	1706190	2	EFO:0000305	P27958_Q99986	EFO:0000305	3	breast carcinoma
P27958	Q99986	O60934	7443	CHEMBL101253	1706190	2	EFO:0003869	P27958_Q99986	EFO:0003869	3	breast neoplasm
P27958	Q99986	O60934	7443	CHEMBL101253	1706190	2	EFO:0003869	P27958_Q99986	EFO:0003869	2	breast neoplasm
P27958	Q99986	O60934	7443	CHEMBL101253	1706190	1	EFO:0001075	P27958_Q99986	EFO:1000412	3	Ovarian Carcinosarcoma
P27958	Q99986	O60934	7443	CHEMBL101253	1706190	1	EFO:0001075	P27958_Q99986	EFO:0006460	3	ovarian adenocarcinoma
P27958	Q99986	O60934	7443	CHEMBL101253	1706190	1	EFO:0001075	P27958_Q99986	EFO:1000431	3	Ovarian Small Cell Carcinoma
P27958	Q99986	O60934	7443	CHEMBL101253	1706190	1	EFO:0001075	P27958_Q99986	EFO:0006460	2	ovarian adenocarcinoma
P27958	Q99986	O60934	7443	CHEMBL101253	1706190	1	EFO:0001075	P27958_Q99986	EFO:1000431	2	Ovarian Small Cell Carcinoma
P27958	Q99986	O60934	7443	CHEMBL101253	1706190	1	EFO:0001075	P27958_Q99986	EFO:1000412	2	Ovarian Carcinosarcoma
P27958	Q99986	O60934	7443	CHEMBL1421	1344476	2	EFO:0000305	P27958_Q99986	EFO:0000305	3	breast carcinoma
P27958	Q99986	O60934	7443	CHEMBL1421	1344476	2	EFO:0003869	P27958_Q99986	EFO:0003869	3	breast neoplasm
P27958	Q99986	O60934	7443	CHEMBL1421	1344476	2	EFO:0003869	P27958_Q99986	EFO:0003869	2	breast neoplasm
P27958	Q99986	O60934	7443	CHEMBL1421	1344476	1	EFO:0001075	P27958_Q99986	EFO:1000412	3	Ovarian Carcinosarcoma
P27958	Q99986	O60934	7443	CHEMBL1421	1344476	1	EFO:0001075	P27958_Q99986	EFO:0006460	3	ovarian adenocarcinoma
P27958	Q99986	O60934	7443	CHEMBL1421	1344476	1	EFO:0001075	P27958_Q99986	EFO:1000431	3	Ovarian Small Cell Carcinoma
P27958	Q99986	O60934	7443	CHEMBL1421	1344476	1	EFO:0001075	P27958_Q99986	EFO:0006460	2	ovarian adenocarcinoma
P27958	Q99986	O60934	7443	CHEMBL1421	1344476	1	EFO:0001075	P27958_Q99986	EFO:1000431	2	Ovarian Small Cell Carcinoma
P27958	Q99986	O60934	7443	CHEMBL1421	1344476	1	EFO:0001075	P27958_Q99986	EFO:1000412	2	Ovarian Carcinosarcoma
P27958	Q99986	O60934	7443	CHEMBL1642	1343743	2	EFO:0001075	P27958_Q99986	EFO:1000412	3	Ovarian Carcinosarcoma
P27958	Q99986	O60934	7443	CHEMBL1642	1343743	2	EFO:0001075	P27958_Q99986	EFO:0006460	3	ovarian adenocarcinoma
P27958	Q99986	O60934	7443	CHEMBL1642	1343743	2	EFO:0001075	P27958_Q99986	EFO:1000431	3	Ovarian Small Cell Carcinoma
P27958	Q99986	O60934	7443	CHEMBL1642	1343743	2	EFO:0001075	P27958_Q99986	EFO:0006460	2	ovarian adenocarcinoma
P27958	Q99986	O60934	7443	CHEMBL1642	1343743	2	EFO:0001075	P27958_Q99986	EFO:1000431	2	Ovarian Small Cell Carcinoma
P27958	Q99986	O60934	7443	CHEMBL1642	1343743	2	EFO:0001075	P27958_Q99986	EFO:1000412	2	Ovarian Carcinosarcoma
P27958	Q99986	O60934	7443	CHEMBL1642	1343743	2	EFO:0000313	P27958_Q99986	EFO:0000305	3	breast carcinoma
P27958	Q99986	O60934	7443	CHEMBL1642	1343743	2	EFO:0000305	P27958_Q99986	EFO:0000305	3	breast carcinoma
P06930	Q09472	P04637	2033	CHEMBL106	1343577	3	EFO:0000616	P06930_Q09472	EFO:0003853	3	respiratory system neoplasm
P06930	Q09472	P04637	2033	CHEMBL106	1343577	3	EFO:0000616	P06930_Q09472	EFO:0000616	2	neoplasm
P06930	Q09472	P04637	2033	CHEMBL106	1343577	3	EFO:0000616	P06930_Q09472	EFO:0000616	3	neoplasm
P06930	Q09472	P04637	2033	CHEMBL106	1343577	3	EFO:0000311	P06930_Q09472	EFO:0000616	2	neoplasm
P06930	Q09472	P04637	2033	CHEMBL106	1343577	3	EFO:0000311	P06930_Q09472	EFO:0000616	3	neoplasm
P06930	Q09472	P04637	2033	CHEMBL106	1343577	3	EFO:0000311	P06930_Q09472	EFO:0000313	3	carcinoma
P06463	Q09472	P04637	2033	CHEMBL106	1343577	3	EFO:0000616	P06463_Q09472	EFO:0003853	3	respiratory system neoplasm
P06463	Q09472	P04637	2033	CHEMBL106	1343577	3	EFO:0000616	P06463_Q09472	EFO:0000616	2	neoplasm
P06463	Q09472	P04637	2033	CHEMBL106	1343577	3	EFO:0000616	P06463_Q09472	EFO:0000616	3	neoplasm
P06463	Q09472	P04637	2033	CHEMBL106	1343577	3	EFO:0000311	P06463_Q09472	EFO:0000616	2	neoplasm
P06463	Q09472	P04637	2033	CHEMBL106	1343577	3	EFO:0000311	P06463_Q09472	EFO:0000616	3	neoplasm
P0DTC5	P31689	P08559	3301	CHEMBL1229517	1392864	2	EFO:1000318	P0DTC5_P31689	EFO:1000318	3	Langerhans Cell Histiocytosis
P0DTC5	P31689	P08559	3301	CHEMBL2028663	1699865	2	EFO:1000926	P0DTC5_P31689	EFO:1000926	3	Erdheim-Chester disease
P0DTC5	P31689	P08559	3301	CHEMBL2103875	1699884	2	EFO:1000926	P0DTC5_P31689	EFO:1000926	3	Erdheim-Chester disease
P0DTC5	P31689	P08559	3301	CHEMBL2219422	1763611	2	EFO:1000318	P0DTC5_P31689	EFO:1000318	3	Langerhans Cell Histiocytosis
P69901	P43686	P13569	5704	CHEMBL14762	1706014	2	Orphanet:586	P69901_P43686	Orphanet:586	1	Cystic fibrosis
Q2HR73	Q00987	Q8N726	4193	CHEMBL98	1344960	1	EFO:0000756	Q2HR73_Q00987	EFO:0000389	2	cutaneous melanoma
Q2HR73	Q00987	Q8N726	4193	CHEMBL98	1344960	1	EFO:0000756	Q2HR73_Q00987	EFO:0000756	3	melanoma
Q2HR73	Q00987	Q8N726	4193	CHEMBL98	1344960	1	EFO:0000756	Q2HR73_Q00987	EFO:0000756	2	melanoma
Q2HR73	Q00987	Q8N726	4193	CHEMBL803	1343645	3	EFO:0000756	Q2HR73_Q00987	EFO:0000389	2	cutaneous melanoma
Q2HR73	Q00987	Q8N726	4193	CHEMBL803	1343645	3	EFO:0000756	Q2HR73_Q00987	EFO:0000756	3	melanoma
Q2HR73	Q00987	Q8N726	4193	CHEMBL803	1343645	3	EFO:0000756	Q2HR73_Q00987	EFO:0000756	2	melanoma
