## Supplemental Table 5 for "Use of viral motif mimicry improves the proteome-wide discovery of human linear motifs"

### Sheet: Interactions per viral strain
Supplementary Table 5. Interactions per viral strain
viral_strain	No.of_interactions
9hepc	8
9hiv1	112
A/New York/1682/2009(H1N1)	515
aav-2	8
ade02	17
ade05	224
ade12	18
adem1	1
alkhumra hemorrhagic fever virus	37
asfv	2
athv-3	1
avis2	2
Betacoronavirus England 1	1
BoHV-4	1
bppb2	1
bpv1	26
bpv2	1
BtCoV	1
BtCoV-1	2
bunl8	82
bvdv	6
bvdv-2	7
canine distemper virus	2
cavc1	3
cbdp	1
classical swine fever virus	3
crpv	3
CSFV	86
den26	2
den27	106
den2n	12
dengue virus 1	11
dengue virus 2	30
eboz5	1
ebozm	151
ebva8	11
ebvb9	1829
ebvg	206
ectromelia virus	7
EHV-2	2
ehv1k	3
eiav9	1
EIHV-1	1
Equine herpesvirus 1	7
fadv-1	2
h5n1-china	42
h5n1-thailand	5
h5n1)	12
h5n1)-1	78
h5n1)-2	67
h9n2)	35
hadv-3	6
hadv-31	1
hbv	25
hbv-a	4
hbvcj	3
hbvd1	1
hbvd3	3
hbvd5	2
hcmva	32
hcmvm	8
hcmvt	21
hcov-229e	4
HCoV-OC43	11
hcv1	3
hcvbk	3
hcvco	446
hcvh	228
hcvj1	16
hcvj4	9
hcvja	3
hcvjf	313
hcvr6	2
hcvtw	4
hdvd3	1
hendh	69
hepatitis b virus subtype adw2	1
hepatitis c virus subtype 1b	5
hev-2	1
hevbu	2
hhv-1	1
hhv-5	4
hhv1	22
hhv11	281
hhv1f	3
hhv2h	10
hhv6u	2
hhv8	585
hhv8p	48
hpv03	65
hpv04	1
hpv05	150
hpv08	240
hpv11	345
hpv16	356
hpv18	435
hpv1a	79
hpv31	11
hpv32	28
hpv33	121
hpv37	1
hpv38	1
hpv45	3
hpv58	2
hpv6b	516
hrsva	257
hrv14	1
htl1a	19
htl1c	76
htlv-2	69
HTLV-3	1
Human papillomavirus type 26	1
Human papillomavirus type 35	2
Human papillomavirus type 39	58
Human papillomavirus type 51	1
human papillomavirus type 6	39
Human papillomavirus type 68	1
Human papillomavirus type 70	3
Human papillomavirus type 9	89
human papillomavirus type 92	1
Human papillomavirus type ME180	1
humhe-2	2
humt-	14
hv112	13
hv190	1
hv192	5
hv193	1
hv1a2	9
hv1b1	43
hv1br	27
hv1el	3
hv1h2	310
hv1h3	2
hv1la	5
hv1mn	4
hv1n5	79
hv1s1	5
hv1y2	7
hv2g1	2
hv2ro	5
i09a0	3
i18a0	23
i33a0	919
i34a1	958
i40a0	70
i68a0	246
i72a2	117
i75a3	63
i97a1	108
incaa	1
influenza a virus (a/california/08/2009(h1n1))	1
influenza a virus (a/hvpr8/34(h1n1))	1
influenza a virus (a/moscow/10/1999(h3n2))	1
influenza a virus (a/new caledonia/20/1999(h1n1))	7
influenza a virus (a/panama/2007/1999(h3n2))	1
influenza a virus (a/texas/36/1991(h1n1))	62
influenza a virus (a/viet nam/1203/2004(h5n1))	166
influenza a virus (a/wsn/1933(h1n1))	81
influenza a virus (a/wyoming/03/2003(h3n2))	19
Influenza A virus (strain A/Duck/Germany/1949 H10N7)	1
Influenza A virus (strain A/Turkey/Bethlehem-Glilit/1492-B/1982 H1N1)	1
Influenza A virus (strain A/Turkey/Canada/1963 H6N8)	1
isolate Warthog/Namibia/Wart80/1980	1
isolate YBF106	1
isolate Zaire EL subtype B	3
japanese encephalitis virus	6
jcpyv	41
juninm	2
kappapapillomavirus 2	2
lasv	3
lcmv	11
mabvm	23
machu	2
measc	19
measd	3
mease	4
measw	452
mhv68	130
mlvab	2
mlvff	1
mlvmo	4
muhv1	10
muhvk	34
mumip	1
ndv	10
nipav	64
npvac	1
orfn2	1
orfsa	11
Peste-des-petits-ruminants virus	2
phlebovirus js2010-014	3
pi2h	2
pi2ht	12
pol1m	4
pol1s	2
povbk	39
povha	2
povm3	1
prrsv	56
pseudorabies virus	5
RABV	1
recombinant hepatitis c virus j6/jfh1(ed43-ns5a)	32
reovd	9
reovl	25
rhesus lymphocryptovirus	1
rotp5	19
rots1	3
rsvh1	1
rsvsa	5
rubvm	57
rubvr	4
rvfv	26
sars-cov	131
SARS-CoV-2	820
SARS coronavirus Urbani	2
sendf	11
sendz	1
sfsv	50
shv21	1
shv2c	4
siv	3
SIV-cpz	1
sivg1	2
sivm1	3
SPPV	2
strain a/chicken/scotland/1959 h5n1	82
strain a/equine/prague/1/1956 h7n7	37
strain mrm61c	37
sv40	76
sv5	6
tho	5
tick-borne encephalitis virus	33
Uuk	38
vaccc	9
vaccinia virus	3
vaccp	7
vaccw	163
vsiv	3
vsivo	1
wnv	7
woodchuck hepatitis virus	1
yldv	1
Zaire ebolavirus	2
ZIKVK	380
669984	1
A/Anhui/1-YK_RG01/2013(H7N9)	1
AIVA8	1
asfm2	1
avies	1
avimb	2
bhv1c	3
bhv1p	1
BoHV-1	2
Bovine herpesvirus 1	1
Bovine herpesvirus type 1.1	1
BtCoV-2	1
bvdvn	1
CHPV	8
classical swine fever virus - alfort/187	1
cowpx	2
csfvb	1
cvhnl	1
cvma5	4
cxb3w	1
DENV-1	1
ectvm	1
foot-and-mouth disease virus - type o	2
gahvm	13
gtovv	1
hadv-9	2
hbvdr	1
hcmvo	2
hcvgl	1
hcvj6	5
hhv1p	1
hhv6z	1
hmpvc	3
HPeV-1	1
hpv20	1
hrsv	1
human adenovirus 36	2
human adenovirus e	1
human betacoronavirus 2c emc/2012	4
Human klassevirus 1	1
human papillomavirus type 93	1
human papillomavirus type 96	1
humec	1
ibvb	1
inble	1
influenza a virus (a/hatay/2004/(h5n1))	1
influenza a virus (a/hong kong/482/97(h5n1))	1
influenza a virus (a/solomon islands/3/2006(h1n1))	1
influenza a virus (a/wisconsin/67/2005(h3n2))	1
Influenza A virus (strain A/Guinea fowl/Hong Kong/38/2002 H5N1 genotype X0)	1
Influenza A virus (strain A/Qu/7/1970 H3N2)	1
Influenza A virus (strain NT60)	1
isolate Melanesia mel5 subtype C	1
isolate Nicaragua/2928Nic/1997	1
isolate SE6165	1
isolate U455	1
isolate Z2/CDC-Z34	1
mpmv	1
MPyV	4
muhvs	1
mumpe	2
myxvl	2
Orf virus	6
phlebovirus wch/97/hn/china/2011	2
rabbitpox virus	1
rindr	2
rotavirus sp.	2
rots4	2
rotsh	1
rubvt	1
sabvbm	1
SARS coronavirus PC4-145	1
SARS coronavirus TJF	1
sfts virus hb29	4
simian immunodeficiency virus - agm.tan-1	1
sivsp	1
tosv	1
varv	9
vesicular stomatitis virus	2
vsnjo	2
vzvo	2
